# SAMase of bacteriophage T3 inactivates *E. coli’s* methionine S-adenosyltransferase by forming hetero-polymers

**DOI:** 10.1101/2021.05.05.442785

**Authors:** Hadas Simon-Baram, Daniel Kleiner, Fannia Shmulevich, Raz Zarivach, Ran Zalk, Huayuan Tang, Feng Ding, Shimon Bershtein

## Abstract

S-adenosylmethionine lyase (SAMase) of bacteriophage T3 degrades the intracellular SAM pools of the host *E. coli* cells, thus inactivating a crucial metabolite involved in plethora of cellular functions, including DNA methylation. SAMase is the first viral protein expressed upon infection and its activity prevents methylation of the T3 genome. Maintenance of the phage genome in a fully unmethylated state has a profound effect on the infection strategy — it allows T3 to shift from a lytic infection under normal growth conditions to a transient lysogenic infection under glucose starvation. Using single-particle Cryo-EM and biochemical assays, we demonstrate that SAMase performs its function by not only degrading SAM, but also by interacting with and efficiently inhibiting the host’s methionine S-adenosyltransferase (MAT) — the enzyme that produces SAM. Specifically, SAMase triggers open-ended head-to-tail assembly of *E. coli* MAT into an unusual linear filamentous structure in which adjacent MAT tetramers are joined together by two SAMase dimers. Molecular dynamics simulations together with normal mode analyses suggest that the entrapment of MAT tetramers within filaments leads to an allosteric inhibition of MAT activity due to a shift to low-frequency high-amplitude active site-deforming modes. The amplification of uncorrelated motions between active site residues weakens MAT’s ability to withhold substrates, explaining the observed loss of function. We propose that the dual function of SAMase as an enzyme that degrades SAM and as an inhibitor of MAT activity has emerged to achieve an efficient depletion of the intracellular SAM pools.

**IMPORTANCE:** Self-assembly of enzymes into filamentous structures in response to specific metabolic cues has recently emerged as a widespread strategy of metabolic regulation. In many instances filamentation of metabolic enzymes occurs in response to starvation and leads to functional inactivation. Here, we report that bacteriophage T3 modulates the metabolism of the host *E. coli* cells by recruiting a similar strategy — silencing a central metabolic enzyme by subjecting it to phage-mediated polymerization. This observation points to an intriguing possibility that virus-induced polymerization of the host metabolic enzymes might be a common mechanism implemented by viruses to metabolically reprogram and subdue infected cells.

---

S-adenosylmethionine lyase (SAMase) is the first phage-induced protein to appear in the T3-infected cells (1). Although it has long been assumed that SAMase uses water molecules to break SAM into methylthioadenosine (MTA) and homoserine, a recent publication has shown that SAMase is, in fact, not a hydrolase but a lyase degrading SAM into MTA and homoserine lactone (2). Degradation of the intracellular SAM pools effectively subdues numerous SAM-utilizing reactions of the host cell, including RNA, DNA, protein and small molecule methylation, polyamine synthesis, and production of cofactors (3). Since SAM is an obligatory cofactor required for the action of restriction endonucleases belonging to type I R-M system (4), it was initially proposed that the primary biological role of SAMase expression was to render T3 bacteriophage immune against host restriction (5). However, this premise was later refuted by showing that phages lacking SAMase activity were nonetheless able to overcome host restriction systems just as efficiently as phages expressing the enzyme (6). Quite unexpectedly, SAMase was found to play a pivotal role in determining the infection strategy of T3 by maintaining its genome in a fully unmethylated state. While T3 is a virulent lytic phage when propagated in rich medium, it initiates a transient lysogenic infection in glucose-starved *E. coli* cells by blocking its own expression, provided that the infecting T3 DNA is unmethylated (7).

Given the central role played by SAMase in the infection strategy of T3 and the importance of SAM-utilizing reactions to cellular metabolism, it is unsurprising that multiple attempts have been made to purify and characterize this enzyme. It was reported early on that SAMase tightly binds to and co-purifies with a host protein factor, yet the identity of the protein or the significance of its interaction with SAMase remained obscure (8, 9).
