## Supplementary material for "SAMase of bacteriophage T3 inactivates *E. coli’s* methionine S-adenosyltransferase by forming hetero-polymers": Table S3

### Sheet: Summary
Table S3: PISA analysis
Chain	Interacting residues	Chain	Interacting residues	interface	ΔiG	ΔiG	# hydrogen bonds	# salt bridges	# disulfide bonds
				area, Å2	kcal/mol	P-value
C	79	B	76	2280.4	-20.1	0.310	22	6	0
G	72	F	74	2225.7	-23.8	0.274	25	10	0
E	69	D	70	2143.3	-19.8	0.389	23	8	0
I	68	H	72	2058.0	-15.3	0.574	22	4	0
K	24	A	34	1009.7	-10.7	0.528	5	1	0
L	29	J	25	933.2	-11.3	0.451	7	2	0
J	16	C	24	705.2	-3.0	0.685	4	0	0
L	15	F	24	663.0	-6.6	0.451	7	3	0
A	16	B	22	612.6	-4.5	0.483	6	0	0
K	13	G	21	562.8	-2.2	0.659	7	1	0
H	14	F	17	517.2	-5.3	0.435	7	1	0
I	14	G	13	469.8	-6.1	0.297	4	0	0
E	14	C	14	438.2	-6.0	0.286	4	0	0
D	15	B	14	429.0	-5.7	0.328	4	0	0
E	16	B	18	476.7	-8.2	0.090	4	0	0
D	18	C	18	467.9	-9.0	0.071	3	0	0
H	18	G	18	457.6	-7.5	0.166	8	0	0
I	18	F	17	440.2	-8.0	0.133	4	1	0
F	8	B	6	179.4	-3.0	0.268	0	0	0
L	4	C	4	62.8	-0.5	0.575	0	0	0
A	2	G	2	28.8	-0.3	0.395	0	0	0

### Sheet: SAMH-MAT Interface
##	Structure 1	HSDC	ASA	BSA	ΔiG		##	Structure 2	HSDC	ASA	BSA	ΔiG
1	K:ILE 2	HS	119.56	65.43 ||||||	-0.21		1	G:ALA 1		107.35	0.00	0.00
2	K:PHE 3		101.84	62.09 |||||||	0.99		2	G:LYS 2		166.97	0.00	0.00
3	K:THR 4		42.04	25.22 ||||||	0.33		3	G:HIS 3		84.15	0.00	0.00
4	K:LYS 5	H	136.39	127.04 ||||||||||	0.33		4	G:LEU 4		103.78	0.00	0.00
5	K:GLU 6		155.14	28.31 ||	-0.15		5	G:PHE 5		52.49	0.00	0.00
6	K:PRO 7		45.52	0.00	0.00		6	G:THR 6		54.32	0.00	0.00
7	K:ALA 8		58.54	0.00	0.00		7	G:SER 7		7.09	0.00	0.00
8	K:ASN 9	H	84.91	74.38 |||||||||	-0.38		8	G:GLU 8		28.86	0.00	0.00
9	K:VAL 10		130.50	66.66 ||||||	1.07		9	G:SER 9		0.17	0.00	0.00
10	K:PHE 11		44.86	0.00	0.00		10	G:VAL 10		5.87	0.00	0.00
11	K:TYR 12		35.85	4.18 ||	-0.05		11	G:SER 11		0.00	0.00	0.00
12	K:VAL 13		14.73	0.00	0.00		12	G:GLU 12		17.84	0.00	0.00
13	K:LEU 14		2.13	0.00	0.00		13	G:GLY 13		0.00	0.00	0.00
14	K:VAL 15		1.34	0.00	0.00		14	G:HIS 14		11.84	0.00	0.00
15	K:SER 16		8.82	0.00	0.00		15	G:PRO 15		1.51	0.00	0.00
16	K:ALA 17		6.59	0.00	0.00		16	G:ASP 16		9.45	0.00	0.00
17	K:PHE 18		4.94	0.00	0.00		17	G:LYS 17		2.23	0.00	0.00
18	K:ARG 19		17.90	0.00	0.00		18	G:ILE 18		4.53	0.00	0.00
19	K:SER 20		28.65	0.00	0.00		19	G:ALA 19		0.00	0.00	0.00
20	K:ASN 21		116.18	0.00	0.00		20	G:ASP 20		3.87	0.00	0.00
21	K:LEU 22		153.35	0.00	0.00		21	G:GLN 21		11.46	0.00	0.00
22	K:CYS 23		51.25	0.00	0.00		22	G:ILE 22		0.84	0.00	0.00
23	K:ASP 24		72.11	0.00	0.00		23	G:SER 23		0.00	0.00	0.00
24	K:GLU 25		103.57	0.00	0.00		24	G:ASP 24		0.00	0.00	0.00
25	K:VAL 26		79.98	0.00	0.00		25	G:ALA 25		9.23	0.00	0.00
26	K:ASN 27		8.16	0.00	0.00		26	G:VAL 26		4.34	0.00	0.00
27	K:MET 28		46.56	0.00	0.00		27	G:LEU 27		2.17	0.00	0.00
28	K:SER 29		49.63	0.00	0.00		28	G:ASP 28		12.10	0.00	0.00
29	K:ARG 30		55.48	0.00	0.00		29	G:ALA 29		24.96	0.00	0.00
30	K:HIS 31		3.94	0.00	0.00		30	G:ILE 30		8.98	0.00	0.00
31	K:ARG 32		121.80	0.00	0.00		31	G:LEU 31		9.29	0.00	0.00
32	K:HIS 33		98.00	0.00	0.00		32	G:GLU 32		109.99	0.00	0.00
33	K:MET 34		18.52	0.00	0.00		33	G:GLN 33		82.81	0.00	0.00
34	K:VAL 35		15.73	0.00	0.00		34	G:ASP 34		19.60	0.00	0.00
35	K:SER 36		50.05	0.00	0.00		35	G:PRO 35		71.22	0.00	0.00
36	K:THR 37		51.47	0.00	0.00		36	G:LYS 36		142.93	0.00	0.00
37	K:LEU 38		10.40	0.00	0.00		37	G:ALA 37		6.92	0.00	0.00
38	K:ARG 39		120.07	0.00	0.00		38	G:ARG 38		99.94	0.00	0.00
39	K:ALA 40		80.62	0.00	0.00		39	G:VAL 39		3.43	0.00	0.00
40	K:ALA 41		30.18	0.00	0.00		40	G:ALA 40		37.64	0.00	0.00
41	K:PRO 42		96.19	0.00	0.00		41	G:CYS 41		4.79	0.00	0.00
42	K:GLY 43		58.01	0.00	0.00		42	G:GLU 42		93.52	0.00	0.00
43	K:LEU 44		91.18	0.00	0.00		43	G:THR 43		1.57	0.00	0.00
44	K:TYR 45		37.25	0.00	0.00		44	G:TYR 44		72.17	0.00	0.00
45	K:GLY 46		6.06	0.00	0.00		45	G:VAL 45		2.17	0.00	0.00
46	K:SER 47		14.61	0.00	0.00		46	G:LYS 46		71.50	0.00	0.00
47	K:VAL 48		87.24	0.00	0.00		47	G:THR 47		70.40	0.00	0.00
48	K:GLU 49		25.33	0.00	0.00		48	G:GLY 48		27.91	0.00	0.00
49	K:SER 50		53.18	0.00	0.00		49	G:MET 49		41.13	0.00	0.00
50	K:THR 51		58.22	0.00	0.00		50	G:VAL 50		2.51	0.00	0.00
51	K:ASP 52		79.90	0.00	0.00		51	G:LEU 51		69.49	0.00	0.00
52	K:LEU 53		2.17	0.00	0.00		52	G:VAL 52		2.01	0.00	0.00
53	K:THR 54		33.83	0.00	0.00		53	G:GLY 53		14.63	0.00	0.00
54	K:GLY 55		1.56	0.00	0.00		54	G:GLY 54		22.30	0.00	0.00
55	K:CYS 56		19.15	0.00	0.00		55	G:GLU 55		74.56	0.00	0.00
56	K:TYR 57		60.70	0.00	0.00		56	G:ILE 56		4.18	0.00	0.00
57	K:ARG 58		146.40	0.00	0.00		57	G:THR 57		25.87	0.00	0.00
58	K:GLU 59		179.89	0.00	0.00		58	G:THR 58		7.18	0.00	0.00
59	K:PRO 65		110.30	0.00	0.00		59	G:SER 59		70.58	0.00	0.00
60	K:THR 66		59.64	0.00	0.00		60	G:ALA 60		5.66	0.00	0.00
61	K:GLU 67		87.60	0.00	0.00		61	G:TRP 61		199.61	0.00	0.00
62	K:GLU 68		21.53	0.00	0.00		62	G:VAL 62		58.20	0.00	0.00
63	K:LYS 69		48.81	0.00	0.00		63	G:ASP 63		73.39	0.00	0.00
64	K:THR 70		3.28	0.00	0.00		64	G:ILE 64		22.76	0.00	0.00
65	K:VAL 71		2.85	0.00	0.00		65	G:GLU 65		57.21	0.00	0.00
66	K:ARG 72		61.93	0.00	0.00		66	G:GLU 66		73.67	0.00	0.00
67	K:VAL 73		5.29	0.00	0.00		67	G:ILE 67		18.04	0.00	0.00
68	K:ARG 74		99.01	0.00	0.00		68	G:THR 68		0.00	0.00	0.00
69	K:CYS 75		1.00	0.00	0.00		69	G:ARG 69		52.24	0.00	0.00
70	K:LYS 76		128.69	0.00	0.00		70	G:ASN 70		58.48	0.00	0.00
71	K:ASP 77		33.99	0.00	0.00		71	G:THR 71		6.32	0.00	0.00
72	K:LYS 78		122.97	0.00	0.00		72	G:VAL 72		2.17	0.00	0.00
73	K:ALA 79		11.35	0.00	0.00		73	G:ARG 73		90.74	0.00	0.00
74	K:GLN 80		91.05	0.00	0.00		74	G:GLU 74		111.97	0.00	0.00
75	K:ALA 81		1.58	0.00	0.00		75	G:ILE 75		5.02	0.00	0.00
76	K:LEU 82		16.50	0.00	0.00		76	G:GLY 76		20.23	0.00	0.00
77	K:ASN 83		43.57	0.00	0.00		77	G:TYR 77		0.00	0.00	0.00
78	K:VAL 84		29.64	0.00	0.00		78	G:VAL 78		62.77	0.00	0.00
79	K:ALA 85		11.14	0.00	0.00		79	G:HIS 79		77.94	0.00	0.00
80	K:ARG 86		29.92	0.00	0.00		80	G:SER 80		60.27	0.00	0.00
81	K:LEU 87		26.91	0.00	0.00		81	G:ASP 81		96.47	0.00	0.00
82	K:ALA 88		11.12	0.00	0.00		82	G:MET 82		35.48	0.00	0.00
83	K:CYS 89		0.32	0.00	0.00		83	G:GLY 83		5.20	0.00	0.00
84	K:ASN 90		34.45	0.00	0.00		84	G:PHE 84		12.10	0.00	0.00
85	K:GLU 91		120.28	0.00	0.00		85	G:ASP 85		23.60	0.00	0.00
86	K:TRP 92		57.61	0.00	0.00		86	G:ALA 86		0.00	0.00	0.00
87	K:GLU 93		126.83	0.00	0.00		87	G:ASN 87		92.23	0.00	0.00
88	K:GLN 94		28.38	0.00	0.00		88	G:SER 88		76.78	0.00	0.00
89	K:ASP 95		56.96	0.00	0.00		89	G:CYS 89		2.03	0.00	0.00
90	K:CYS 96		40.59	0.00	0.00		90	G:ALA 90		44.26	0.00	0.00
91	K:VAL 97		3.93	0.00	0.00		91	G:VAL 91		33.12	0.00	0.00
92	K:LEU 98		6.12	0.00	0.00		92	G:LEU 92		87.55	0.00	0.00
93	K:VAL 99		14.34	0.00	0.00		93	G:SER 93		70.23	0.00	0.00
94	K:TYR 100		3.41	0.00	0.00		94	G:ALA 94		77.83	0.00	0.00
95	K:LYS 101		80.37	17.24 |||	0.28		95	G:ILE 95		42.38	0.00	0.00
96	K:SER 102		1.51	0.00	0.00		96	G:GLY 96		28.95	0.00	0.00
97	K:GLN 103	H	50.85	49.57 ||||||||||	0.26		97	G:LYS 97		86.61	0.00	0.00
98	K:THR 104		71.27	36.23 ||||||	0.56		98	G:GLN 98		88.72	0.00	0.00
99	K:HIS 105		11.54	0.16 |	0.00		99	G:SER 99		43.11	0.00	0.00
100	K:THR 106		20.48	0.00	0.00		100	G:PRO 100		25.22	0.00	0.00
101	K:ALA 107		21.45	0.00	0.00		101	G:ASP 101		72.10	0.00	0.00
102	K:GLY 108		18.88	0.00	0.00		102	G:ILE 102		113.28	0.00	0.00
103	K:LEU 109		24.58	0.00	0.00		103	G:ASN 103		80.90	0.00	0.00
104	K:VAL 110		15.22	0.00	0.00		104	G:GLN 104		94.93	0.00	0.00
105	K:TYR 111		73.93	0.00	0.00		105	G:GLY 105		35.33	0.00	0.00
106	K:ALA 112		1.01	0.00	0.00		106	G:VAL 106		113.20	0.00	0.00
107	K:LYS 113		116.56	0.00	0.00		107	G:ASP 107		64.80	0.00	0.00
108	K:GLY 114		29.49	0.00	0.00		108	G:ARG 108		162.13	0.00	0.00
109	K:ILE 115		134.04	0.00	0.00		109	G:ALA 109		50.42	0.00	0.00
110	K:ASP 116		119.98	0.00	0.00		110	G:ASP 110		67.69	0.00	0.00
111	K:GLY 117		38.41	0.00	0.00		111	G:PRO 111		71.80	0.00	0.00
112	K:TYR 118		131.94	0.00	0.00		112	G:LEU 112		55.52	0.00	0.00
113	K:LYS 119		97.90	0.00	0.00		113	G:GLU 113		104.27	0.00	0.00
114	K:ALA 120		58.87	0.00	0.00		114	G:GLN 114		51.24	0.00	0.00
115	K:GLU 121		64.47	0.00	0.00		115	G:GLY 115		25.78	0.00	0.00
116	K:ARG 122		197.51	0.00	0.00		116	G:ALA 116		2.62	0.00	0.00
117	K:LEU 123		122.42	0.00	0.00		117	G:GLY 117		50.57	0.00	0.00
118	K:PRO 124		68.00	0.00	0.00		118	G:ASP 118		76.78	0.00	0.00
119	K:GLY 125		14.90	0.00	0.00		119	G:GLN 119		125.08	0.00	0.00
120	K:SER 126		22.09	0.00	0.00		120	G:GLY 120		24.82	0.00	0.00
121	K:PHE 127		3.47	0.00	0.00		121	G:LEU 121		83.80	0.00	0.00
122	K:GLN 128		8.22	0.00	0.00		122	G:MET 122		7.54	0.00	0.00
123	K:GLU 129		39.83	0.00	0.00		123	G:PHE 123		18.39	0.00	0.00
124	K:VAL 130		35.93	0.00	0.00		124	G:GLY 124		0.00	0.00	0.00
125	K:PRO 131		93.70	0.00	0.00		125	G:TYR 125		6.65	0.00	0.00
126	K:LYS 132		188.72	39.81 |||	-0.77		126	G:ALA 126		0.00	0.00	0.00
127	K:GLY 133		64.14	0.00	0.00		127	G:THR 127		1.43	0.00	0.00
128	K:ALA 134		55.46	0.00	0.00		128	G:ASN 128	H	81.33	10.31 ||	-0.12
129	K:PRO 135		83.85	0.00	0.00		129	G:GLU 129	H	80.07	39.66 |||||	-0.05
130	K:LEU 136		104.21	0.00	0.00		130	G:THR 130		19.08	18.83 ||||||||||	0.29
131	K:GLN 137		58.91	0.00	0.00		131	G:ASP 131	HS	143.73	70.90 |||||	-0.23
132	K:GLY 138		15.72	0.00	0.00		132	G:VAL 132		53.88	40.18 ||||||||	0.64
133	K:CYS 139		20.12	0.00	0.00		133	G:LEU 133		28.05	0.00	0.00
134	K:PHE 140		6.48	0.00	0.00		134	G:MET 134		2.68	0.00	0.00
135	K:THR 141		55.19	0.00	0.00		135	G:PRO 135		0.00	0.00	0.00
136	K:ILE 142		13.56	0.00	0.00		136	G:ALA 136		10.70	10.19 ||||||||||	0.16
137	K:ASP 143		94.53	0.00	0.00		137	G:PRO 137		0.17	0.00	0.00
138	K:GLU 144		168.33	0.00	0.00		138	G:ILE 138		1.82	0.00	0.00
139	K:PHE 145		77.05	0.00	0.00		139	G:THR 139		14.64	2.67 ||	0.03
140	K:GLY 146		14.10	0.00	0.00		140	G:TYR 140	H	39.95	39.64 ||||||||||	-0.09
141	K:ARG 147		57.11	0.00	0.00		141	G:ALA 141		0.00	0.00	0.00
142	K:ARG 148		18.07	0.00	0.00		142	G:HIS 142		16.72	0.00	0.00
143	K:TRP 149		76.29	0.00	0.00		143	G:ARG 143	H	84.39	41.20 |||||	-1.45
144	K:GLN 150		45.04	0.00	0.00		144	G:LEU 144		0.50	0.00	0.00
145	K:VAL 151		63.02	0.00	0.00		145	G:VAL 145		3.51	0.00	0.00
146	K:GLN 152		131.93	0.00	0.00		146	G:GLN 146		68.42	0.00	0.00
147	K:HIS 153		228.94	0.00	0.00		147	G:ARG 147		69.70	0.00	0.00
							148	G:GLN 148		1.78	0.00	0.00
							149	G:ALA 149		7.03	0.00	0.00
							150	G:GLU 150		87.49	0.00	0.00
							151	G:VAL 151		2.17	0.00	0.00
							152	G:ARG 152		18.67	0.00	0.00
							153	G:LYS 153		90.39	0.00	0.00
							154	G:ASN 154		81.19	0.00	0.00
							155	G:GLY 155		30.96	0.00	0.00
							156	G:THR 156		82.88	0.00	0.00
							157	G:LEU 157		19.92	0.00	0.00
							158	G:PRO 158		91.06	0.00	0.00
							159	G:TRP 159		46.77	0.00	0.00
							160	G:LEU 160		5.50	0.00	0.00
							161	G:ARG 161		31.96	0.00	0.00
							162	G:PRO 162		4.69	0.00	0.00
							163	G:ASP 163		4.89	0.00	0.00
							164	G:ALA 164		1.33	0.00	0.00
							165	G:LYS 165		75.94	0.00	0.00
							166	G:SER 166		0.80	0.00	0.00
							167	G:GLN 167		96.47	0.00	0.00
							168	G:VAL 168		0.50	0.00	0.00
							169	G:THR 169		22.01	0.00	0.00
							170	G:PHE 170		0.00	0.00	0.00
							171	G:GLN 171		53.74	0.00	0.00
							172	G:TYR 172		12.15	0.00	0.00
							173	G:ASP 173		66.03	0.00	0.00
							174	G:ASP 174		90.95	0.00	0.00
							175	G:GLY 175		43.03	0.00	0.00
							176	G:LYS 176		116.95	3.00 |	0.05
							177	G:ILE 177		38.99	14.23 ||||	0.14
							178	G:VAL 178		86.99	0.00	0.00
							179	G:GLY 179		7.88	0.00	0.00
							180	G:ILE 180		1.96	0.00	0.00
							181	G:ASP 181		34.30	0.00	0.00
							182	G:ALA 182		11.38	0.00	0.00
							183	G:VAL 183		0.87	0.00	0.00
							184	G:VAL 184		41.08	0.00	0.00
							185	G:LEU 185		4.32	0.00	0.00
							186	G:SER 186		23.40	0.00	0.00
							187	G:THR 187		0.67	0.00	0.00
							188	G:GLN 188		0.00	0.00	0.00
							189	G:HIS 189		2.70	0.00	0.00
							190	G:SER 190		3.18	0.00	0.00
							191	G:GLU 191		112.77	0.00	0.00
							192	G:GLU 192		127.24	0.00	0.00
							193	G:ILE 193		26.15	0.00	0.00
							194	G:ASP 194		80.82	0.00	0.00
							195	G:GLN 195		54.24	0.00	0.00
							196	G:LYS 196		131.36	0.00	0.00
							197	G:SER 197		53.65	0.00	0.00
							198	G:LEU 198		0.67	0.00	0.00
							199	G:GLN 199		40.21	0.00	0.00
							200	G:GLU 200		84.09	0.00	0.00
							201	G:ALA 201		22.05	0.00	0.00
							202	G:VAL 202		1.67	0.00	0.00
							203	G:MET 203		48.86	0.00	0.00
							204	G:GLU 204		60.35	0.00	0.00
							205	G:GLU 205		62.70	0.00	0.00
							206	G:ILE 206		0.00	0.00	0.00
							207	G:ILE 207		1.59	0.00	0.00
							208	G:LYS 208		103.14	18.17 ||	-0.01
							209	G:PRO 209		58.86	25.76 |||||	-0.14
							210	G:ILE 210	H	36.16	11.05 ||||	0.03
							211	G:LEU 211		10.19	5.54 ||||||	-0.05
							212	G:PRO 212		38.38	34.79 ||||||||||	0.55
							213	G:ALA 213		79.96	30.58 ||||	0.37
							214	G:GLU 214		99.85	39.90 ||||	0.28
							215	G:TRP 215		36.08	23.17 |||||||	0.33
							216	G:LEU 216		51.81	0.00	0.00
							217	G:THR 217		69.52	0.00	0.00
							218	G:SER 218		106.10	0.00	0.00
							219	G:ALA 219		61.21	0.00	0.00
							220	G:THR 220		5.71	0.00	0.00
							221	G:LYS 221		92.22	0.00	0.00
							222	G:PHE 222		51.90	0.00	0.00
							223	G:PHE 223		94.86	0.00	0.00
							224	G:ILE 224		13.63	0.00	0.00
							225	G:ASN 225		2.14	0.00	0.00
							226	G:PRO 226		103.72	0.00	0.00
							227	G:THR 227		93.77	0.00	0.00
							228	G:GLY 228		8.84	0.00	0.00
							229	G:ARG 229		113.30	0.00	0.00
							230	G:PHE 230		40.46	0.00	0.00
							231	G:VAL 231		20.90	0.00	0.00
							232	G:ILE 232		121.61	0.00	0.00
							233	G:GLY 233		2.73	0.00	0.00
							234	G:GLY 234		1.27	0.00	0.00
							235	G:PRO 235		3.83	0.00	0.00
							236	G:MET 236		111.74	0.00	0.00
							237	G:GLY 237		40.42	0.00	0.00
							238	G:ASP 238		74.80	0.00	0.00
							239	G:CYS 239		64.60	0.00	0.00
							240	G:GLY 240		0.31	0.00	0.00
							241	G:LEU 241		70.93	0.00	0.00
							242	G:THR 242		14.16	0.00	0.00
							243	G:GLY 243		9.56	0.00	0.00
							244	G:ARG 244		166.42	0.00	0.00
							245	G:LYS 245		45.14	0.00	0.00
							246	G:ILE 246		33.16	0.00	0.00
							247	G:ILE 247		65.24	0.00	0.00
							248	G:VAL 248		23.41	0.00	0.00
							249	G:ASP 249		6.05	0.00	0.00
							250	G:THR 250		1.81	0.00	0.00
							251	G:TYR 251		0.93	0.00	0.00
							252	G:GLY 252		6.63	0.00	0.00
							253	G:GLY 253		37.97	0.00	0.00
							254	G:MET 254		45.56	0.00	0.00
							255	G:ALA 255		16.41	0.00	0.00
							256	G:ARG 256		149.74	0.00	0.00
							257	G:HIS 257		32.23	0.00	0.00
							258	G:GLY 258		32.80	0.00	0.00
							259	G:GLY 259		59.78	0.00	0.00
							260	G:GLY 260		24.88	0.00	0.00
							261	G:ALA 261		18.84	0.00	0.00
							262	G:PHE 262		5.56	0.00	0.00
							263	G:SER 263		1.10	0.00	0.00
							264	G:GLY 264		0.65	0.00	0.00
							265	G:LYS 265		27.97	0.00	0.00
							266	G:ASP 266		4.35	0.00	0.00
							267	G:PRO 267		6.20	0.00	0.00
							268	G:SER 268		32.15	0.00	0.00
							269	G:LYS 269		44.90	0.00	0.00
							270	G:VAL 270		2.04	0.00	0.00
							271	G:ASP 271		34.77	0.00	0.00
							272	G:ARG 272		0.50	0.00	0.00
							273	G:SER 273		0.29	0.00	0.00
							274	G:ALA 274		1.00	0.00	0.00
							275	G:ALA 275		3.18	0.00	0.00
							276	G:TYR 276		0.94	0.00	0.00
							277	G:ALA 277		5.62	0.00	0.00
							278	G:ALA 278		0.48	0.00	0.00
							279	G:ARG 279		0.00	0.00	0.00
							280	G:TYR 280		3.53	0.00	0.00
							281	G:VAL 281		5.19	0.00	0.00
							282	G:ALA 282		0.00	0.00	0.00
							283	G:LYS 283		6.19	0.00	0.00
							284	G:ASN 284		0.00	0.00	0.00
							285	G:ILE 285		0.00	0.00	0.00
							286	G:VAL 286		10.59	0.00	0.00
							287	G:ALA 287		53.21	0.00	0.00
							288	G:ALA 288		1.42	0.00	0.00
							289	G:GLY 289		32.50	0.00	0.00
							290	G:LEU 290		1.11	0.00	0.00
							291	G:ALA 291		0.56	0.00	0.00
							292	G:ASP 292		42.83	0.00	0.00
							293	G:ARG 293		90.33	0.00	0.00
							294	G:CYS 294		0.00	0.00	0.00
							295	G:GLU 295		3.97	0.00	0.00
							296	G:ILE 296		4.85	0.00	0.00
							297	G:GLN 297		53.81	0.00	0.00
							298	G:VAL 298		3.35	0.00	0.00
							299	G:SER 299		14.67	0.00	0.00
							300	G:TYR 300		5.43	0.00	0.00
							301	G:ALA 301		23.62	0.00	0.00
							302	G:ILE 302		107.22	0.00	0.00
							303	G:GLY 303		53.40	0.00	0.00
							304	G:VAL 304		60.41	0.00	0.00
							305	G:ALA 305		22.98	0.00	0.00
							306	G:GLU 306		92.40	0.00	0.00
							307	G:PRO 307		6.94	0.00	0.00
							308	G:THR 308		75.24	0.00	0.00
							309	G:SER 309		51.76	0.00	0.00
							310	G:ILE 310		57.81	0.00	0.00
							311	G:MET 311		70.92	0.00	0.00
							312	G:VAL 312		18.29	0.00	0.00
							313	G:GLU 313		56.76	0.00	0.00
							314	G:THR 314		6.35	0.00	0.00
							315	G:PHE 315		72.37	0.00	0.00
							316	G:GLY 316		65.35	0.00	0.00
							317	G:THR 317		27.71	0.00	0.00
							318	G:GLU 318		56.68	0.00	0.00
							319	G:LYS 319		103.95	0.00	0.00
							320	G:VAL 320		24.40	0.00	0.00
							321	G:PRO 321		86.47	0.00	0.00
							322	G:SER 322		28.99	0.00	0.00
							323	G:GLU 323		119.17	0.00	0.00
							324	G:GLN 324		49.45	0.00	0.00
							325	G:LEU 325		0.50	0.00	0.00
							326	G:THR 326		27.46	0.00	0.00
							327	G:LEU 327		84.60	0.00	0.00
							328	G:LEU 328		13.56	0.00	0.00
							329	G:VAL 329		7.36	0.00	0.00
							330	G:ARG 330		111.74	0.00	0.00
							331	G:GLU 331		101.38	0.00	0.00
							332	G:PHE 332		63.43	0.00	0.00
							333	G:PHE 333		8.81	0.00	0.00
							334	G:ASP 334		54.77	0.00	0.00
							335	G:LEU 335		21.41	0.00	0.00
							336	G:ARG 336		92.84	0.00	0.00
							337	G:PRO 337		3.53	0.00	0.00
							338	G:TYR 338		39.99	0.00	0.00
							339	G:GLY 339		4.97	0.00	0.00
							340	G:LEU 340		1.16	0.00	0.00
							341	G:ILE 341		25.61	0.00	0.00
							342	G:GLN 342		136.39	0.00	0.00
							343	G:MET 343		61.47	0.00	0.00
							344	G:LEU 344		15.78	0.00	0.00
							345	G:ASP 345		78.37	0.00	0.00
							346	G:LEU 346		0.00	0.00	0.00
							347	G:LEU 347		42.44	0.00	0.00
							348	G:HIS 348		93.99	0.00	0.00
							349	G:PRO 349		59.32	0.00	0.00
							350	G:ILE 350		53.38	0.00	0.00
							351	G:TYR 351		0.94	0.00	0.00
							352	G:LYS 352		69.66	0.00	0.00
							353	G:GLU 353		93.20	0.00	0.00
							354	G:THR 354		0.37	0.00	0.00
							355	G:ALA 355		3.01	0.00	0.00
							356	G:ALA 356		7.11	0.00	0.00
							357	G:TYR 357		30.42	0.00	0.00
							358	G:GLY 358		5.50	0.00	0.00
							359	G:HIS 359		0.94	0.00	0.00
							360	G:PHE 360		7.87	0.00	0.00
							361	G:GLY 361		21.75	0.00	0.00
							362	G:ARG 362		52.88	0.00	0.00
							363	G:GLU 363		96.31	11.01 ||	0.16
							364	G:HIS 364		99.78	0.00	0.00
							365	G:PHE 365		3.63	0.00	0.00
							366	G:PRO 366		22.07	0.00	0.00
							367	G:TRP 367		0.47	0.00	0.00
							368	G:GLU 368		3.53	0.00	0.00
							369	G:LYS 369		93.84	0.00	0.00
							370	G:THR 370		53.35	0.00	0.00
							371	G:ASP 371		85.92	0.00	0.00
							372	G:LYS 372		28.56	0.00	0.00
							373	G:ALA 373		5.35	0.00	0.00
							374	G:GLN 374		106.82	0.00	0.00
							375	G:LEU 375		95.46	0.00	0.00
							376	G:LEU 376		0.00	0.00	0.00
							377	G:ARG 377		100.16	38.52 ||||	-1.00
							378	G:ASP 378		96.77	0.00	0.00
							379	G:ALA 379		39.90	0.00	0.00
							380	G:ALA 380		12.38	0.00	0.00
							381	G:GLY 381		59.05	0.00	0.00
							382	G:LEU 382		153.82	0.00	0.00
							383	G:LYS 383		126.95	0.00	0.00
